# Conjugative transfer inhibition of IncA and IncC plasmids by pervasive SGI1-like elements via relaxosome assembly interference

**DOI:** 10.1101/2025.04.21.649884

**Authors:** Florence Deschênes, Romain Durand, Kevin T. Huguet, Nicolas Rivard, Chloé Chagnon, Doriane Planez, Vincent Burrus

## Abstract

Broad-host-range IncA and IncC (A/C) conjugative plasmids propagate multidrug resistance in bacteria and mobilize chromosomal resistance islands, including *Salmonella* Genomic Island 1 (SGI1) across genera. A/C plasmids usually mobilize SGI1 at very high frequencies while being inhibited by SGI1. Here, we identified a broadly conserved fertility inhibitor, which we named CtiC (for ’Conjugative Transfer Inhibition of IncC’), encoded by SGI1 and kin, that hampers A/C plasmid transfer. *ctiC* expression is both constitutive and activated during conjugative transfer of A/C plasmids. Our results indicate that the suppression of *ctiC* significantly enhances plasmid transfer, suggesting it counters a general improvement in conjugation mediated by the two genes *traHG*, located upstream of *ctiC* in SGI1. CtiC specifically prevents the cotransfer of the helper plasmid, which destabilizes SGI1 in transconjugants. Structural predictions revealed that CtiC resembles the C-terminus of the MOB_H12_-family relaxase TraI of A/C plasmids. Bacterial two-hybrid assays and relaxase domain substitutions show that CtiC interferes with relaxosome assembly by binding to the plasmid-encoded mobilization factor MobI, which recognizes the origin of transfer, thus preventing its interaction with TraI. Our work reveals a fertility inhibition mechanism that prevents relaxosome assembly and uncovers a functional domain in MOB_H12_ relaxases.
