## Supplementary Table S2 for "Conjugative transfer inhibition of IncA and IncC plasmids by pervasive SGI1-like elements via relaxosome assembly interference"

### Sheet: mmseqs2_8811853_3_formated
Accession number	Start	End	Protein name	Species	Protein sequence	Name	MobI?	MobI accession	Genome accession	Type	Integration site	Cluster
WP_283631287.1	904	986	MobH family relaxase	Shewanella baltica	LPPGVTPEKAILILKNMIQKRSGRWLVTPVLEEDGCLVTSDKAFDMIAGENIGIKKHILCGMLSRAQKRPLLKNRQGKLYLEV	plasmid SF1039_p1	Yes	WP_283631429.1	NZ_OX461118.1	Plasmid	NA	1
WP_339049302.1	748	830	MobH family relaxase	Candidatus Hamiltonella endosymbiont of Tuberolachnus salignus	LPSGVIPQKAIQMLKDMIQKRSGRWLVTPVLEEDGCLVTSDKAFEMIAGENTGISKHILCGLLSRAQRRPLLKKRQGKLYLEV		NA	WP_193432662.1	OZ026471.1	ND	ND	2
WP_232048270.1	902	984	MULTISPECIES: MobH family relaxase	Aeromonas	LPPKMTPEKAIQMLKEMIKNRSGRWLVSAVLEEEGFLTTSDKAFEVIAGEYTGISKHVLGGTLRRAQRRPLLKQRQGKLYLEV	pAsa4c	Yes	WP_232484090.1	NZ_KT033470.1	Plasmid	NA	3
WP_341953014.1	906	988	MobH family relaxase	Plesiomonas shigelloides	LPSGVTAEKAIQMLKDMIQKRSGRWLVTPVLEEDGCLVTSAKAFDMISGENVGISTHILCGLLSRAQRRPLLKKRQGKLYLEV		Yes	MEL4203601.1	NZ_JARFTN010000017.1	ND	ND	4
WP_274161070.1	902	984	MobH family relaxase	Aeromonas veronii	LPPKMTPEKAIQMLKEMIKSRSGRWLVSAVLEEEGFLTTSDKAFEVIAGEYTGISKHVLGGTLRRAQRRPLLKQRQGKLYLEV		Yes	WP_232484090.1	NZ_JAJVCX010000015.1	ND	ND	5
WP_265742103.1	1	83	hypothetical protein	Escherichia coli	MPSGVTPEKALLMLKDMIQKRSGRWLVTPVLEEDGCLVTSVKAFDMIAGENVGISKHILYGLLSRAQRRPLLKKRQGKLYLEV		Yes	WP_001553111.1	NZ_JAJSDC010000015.1	ND	ND	6
WP_223939860.1	901	983	MobH family relaxase	Aeromonas caviae	LPPKMTPEKAIQMLKEMIQNRSGRWLVSAVLEEEGALVTSDKAFEVIAGEYTGISKHVLGGTLRRAQMRPLLKQRQGKLYLEV		Yes	GJA77852.1	NZ_BPNQ01000064.1	ND	ND	7
WP_270802825.1	888	970	MULTISPECIES: MobH family relaxase	Gammaproteobacteria	LPPKMTPEKAIQMLKEMINNRSGRWLVSAVLEEEGSLTTSDKAFEVIAGEYTGISKHVLGGTLRRAQRRPLLKQRQGKLYLEV		No	NA	NZ_JAPCIT010000033.1	ND	ND	8
WP_234578855.1	901	983	MobH family relaxase	Aeromonas salmonicida	LPPKMTAEKAIQMLKEMIKNRSGRWLVSAVLEEEGFLTTSDKAFEVIAGEYTGISKHVLGGTLRRAQTRPLLKQRQGKLYLEV		No	NA	NZ_CAWQWA010000262.1	ND	ND	9
WP_258394298.1	915	997	MULTISPECIES: MobH family relaxase	Aeromonas	LPPKMTPEKAIQVLKEMIQNRSGRWLVSAVLEEEGALVTSDKAFEVIAGEYTGISKHVLGGTLRRAQMRPLLKQRQGKLYLEV		No	NA	NZ_CAWNWF010000026.1	ND	ND	10
WP_211744243.1	15	89	hypothetical protein, partial	Klebsiella variicola	LPSGVTPQKALQMLKDMIQKRSSRWLVTPVLEEDGCLVTSDKAFDMIAGENIGISKHILCGMLSRAQRRPLLKKR		No	NA	NZ_JAAGZV000000000.1	ND	ND	11
WP_059296347.1	932	1014	MobH family relaxase	Aeromonas hydrophila	LPPKMTAEKAIQMLKEMIKNRSGRWLVSAVLEEEGFLVTSDKAFEVIAGEYAVLSKHVLGGTLRRAQSRPLLKQRQGKLYLEV	pAhD4-1	Yes	WP_230947783.1	NZ_CP013966.1	Plasmid	NA	12
WP_299077794.1	822	903	MobH family relaxase	uncultured Paraglaciecola sp.	PKVITVSSAIKLLKEMILKREGKWIVSAVTKEGDCLVTSGKSLDVIAGEYNDISKHSLRAHLKRGQASPPLMYKQGKLHLFL		No	NA	NZ_CAKZKO010000103.1	ND	ND	13
WP_024608544.1	810	891	MobH family relaxase	Pseudoalteromonas sp. TAB23	PKVITVGAAIESLKKMILKREGKWIVSAVTKEGDCLVTSGKSLDVIAGEYTDISKHSLRAHLKRGQASPPMMYKQGKLHLFL		Yes	WP_024608513.1	NZ_AUTP01000276.1	ND	ND	14
WP_197055171.1	871	952	MobH family relaxase	Alcanivorax nanhaiticus	PKTMTVEAAIAQLKEMILKREGRWITSAVTKEGGFLVTSGKSLDIIAGEFADLSKHNLRGHLKRGQADPPMMYKQGKLYLVL		Yes	WP_065130343.1	NZ_ARXV01000018.1	ND	ND	15
WP_259591034.1	1	84	hypothetical protein	Shewanella baltica	MSRRAEYRRAIKELKVMILLGEGRWLNEKPISCGNKKFIVDGSVLNNVIKEHPELNKHILIGFFSSPQRYPLLRYKDGKLSLSI		No	NA	NZ_JAAHEL010000019.1	IME	trmE	16
WP_148498064.1	39	116	hypothetical protein	Vibrio cholerae	ITPILVINTLKLMMLEGYGDWLVTPVERAGDALVTSAEALKIASRETGICPHLLRGMLSRAQHRPVLVCKDGKLILRV		No	NA	NZ_VSHR01000010.1	ND	ND	17
WP_370559791.1	890	972	MobH family relaxase	Edwardsiella tarda	LPPKLKPEQAIEMLKEMIQKRSGRWLVSSVEEQDGYLVTSARSLDVIADSGLGVSKFILSGVLSRAQNRPVLKKIDGKLYLEV	punnamed3	Yes	WP_051905139.1	NZ_CP100820.1	Plasmid	NA	18
WP_232902076.1	926	1011	MobH family relaxase	Marinobacter sp. G11	PKKVTPAQAIAKLKDMMIKGEGRWLVEPVRTEQSPKGKSLVTSGKSFEVIAGEFADISKAALRGHLNNGQKRPFMFYKQGKLHLLI		Yes	WP_232902022.1	NZ_JAJSPB010000012.1	ND	ND	19
WP_226754983.1	825	910	MobH family relaxase	Marinomonas algarum	PKRLTPREAVIKLKEMIINREGDWLVGAVSEEVHDGVTYLVTSGKALENISSEYSEVSKHKLRANIAGGQSKPLITYKNGKLYLSI		Yes	WP_226754960.1	NZ_JAJATW010000019.1	ND	ND	20
WP_272582770.1	1	84	hypothetical protein	Providencia sp. PROV261	MSKRAKYRRAIKELKVMILLGEGRWLNEKPISCGNKKFIVDGSVLNNVIREHPELNKHILIGFFSSPQRYPLLRYKDRQLTLSL		No	NA	NZ_JAMPMC010000024.1	IME	trmE	21
WP_110188827.1	39	116	hypothetical protein	Pokkaliibacter plantistimulans	ITPILVINTLKLMMLEGYGDWLVTPVERTGNVLVTSAEALKVSSEETGICPYLLRGTLSRAQRRPVLVCRDGKLILRV	IEPplInd1	No	NA	NZ_LAPT01000095.1	IME	yicC	22
WP_279765428.1	39	116	hypothetical protein	Klebsiella quasipneumoniae	ITPILVINTLKLMMLEGYGDWLVTPVERAGDALVTSAEALKVASRETGICQHLLRGMLSRAQHRPVLVCKDGKLILRV		No	NA	NZ_JAOCJN010000031.1	IME	trmE	23
WP_217540479.1	39	116	hypothetical protein	Vibrio metschnikovii	ITPILVINTLKLMMLEGYGDWLVTPVERSGDALVTSAEALKVASRETGICPHLLRGMLSRAQHRPVLVCKDGKLILRV		No	NA	NZ_JAHAMX010000009.	IME	trmE	24
WP_279785497.1	39	116	hypothetical protein	Pokkaliibacter sp. MBI-7	ITPILVINTLKLMILEGYGDWLVTPVERAGDGLVTSAEALKVASKETGLGPHLLRGMLSRAQRRPVLVCKDGKLILRV		No	NA	JARVTG010000001.1	IME	yicC	25
WP_161454925.1	39	116	hypothetical protein	Vibrio sp. V39_P1S14PM300	ITPILVINTLKLMILEGHGDWFVTPVERTGDALVTSAEALKVASKETGICPYLLRGTLSRAQRRPVLACREGKLILRV		No	NA	WXWP01000411.1	ND	ND	26
WP_193266895.1	39	116	hypothetical protein	Vibrio navarrensis	ITPILVINTLKLMMLEGYGDWLVTPVERTGDGLVTSAEALKVASRETGICLHLLRGTLSRAQHRPVLVCREGKLILRV		No	NA	NZ_MPKO01000017.1	IME	trmE	27
WP_151401601.1	39	116	hypothetical protein	Escherichia albertii	ITPLLVINTLKLMMLEGYGDWLVTPVVRAGDALVTSAEALKIASRETGICPHLLRGMLSRAQHRPVLVCKDGKLILRV		No	NA	NZ_JBIDQJ010000122.1	IME	trmE	28
WP_369103526.1	383	465	hypothetical protein	Providencia hangzhouensis	LPSGVTTQKALQMLKDMIQKRSGRWLVTPVLEEDGCLVTSDKAFDMIAGENIGISKHILCGMLSRAQRRPLLKKRQGKLYLEV		Yes	WP_001447712.1	NZ_JBFTAN010000002.1	ND	ND	29
WP_080165024.1	1	84	MULTISPECIES: hypothetical protein	Enterobacterales	MSRRAEYRRAIKELKVMILLGEGRWLNEKPIPCGNKKFIVDGSVLNNVIREHPELNKHILIGFFSSPQRYPLLRYKDRQLTLSL		No	NA	NZ_JAQBHT010000008.1	IME	trmE	30
WP_310189553.1	39	116	MULTISPECIES: hypothetical protein	Shewanella	ITPILAINILKLMILEGHGGWLATPVERIGDALVTSAEALKVTSKETGLCPHLLRGMLSRAQRRPVLACREGKLILRV		No	NA	NZ_CP143431.1	IME	trmE	31
WP_175215561.1	39	116	hypothetical protein	Proteus mirabilis	ITPLLVINTLKLMILEGHGDWLVTPVERTGDFLVTSAEALKVASMETGICQHLLRGMLSRAQHLPVLACRNGKLILRV		No	NA	NZ_CP053685.1	IME	yicC	32
WP_345844594.1	39	116	hypothetical protein	Shewanella algae	ITPILVINTLKLMMLEGYGDWLVTPVERAGDALVTSAEALKVASRETGICPHLLRGMLSRAQHRPVLVCKDGKLILRV		No	NA	NZ_JBDIMS010000017.1	IME	trmE	33
WP_179698039.1	1	84	hypothetical protein	Salmonella enterica	MSKRAEYRRAIKELKVMILLGEGRWLNEKPISCGNKKFIVDGSVLNNVIRAHPELNKHILIGFFSSPQRYPLLRYKDRQLTLSL		No	NA	NZ_WRZX01000043.1	IME	trmE	34
WP_203514083.1	895	979	MobH family relaxase	Vibrio parahaemolyticus	LPPQSDIDAEEAIRLLKEMIKNQKGRWLVGPVIKEDGCLVTSDKALEKVTGECTNLSKSMLRALLASGQRRPRMTIRQGNLRLEV	pAQU1	Yes	WP_014386842.1	NC_016983.1	Plasmid	NA	35
WP_337220104.1	939	1023	MobH family relaxase	Vibrio parahaemolyticus	LPPQSDIDAEEAIRLLKEMIKNQKGRWLVGPVIKEDGCLVTSDKALEKVTGECTNLCKSMLRALLASGQRRPRMTIRQGNLRLEV		No	NA	NZ_JBBFBE010000118.1	ND	ND	36
WP_052481427.1	780	861	MobH family relaxase	Gilvimarinus agarilyticus	PETTTPDECIEQLKKMMLAGRGRWLSSAVRREGNFLIVGDKSLDNISGYYPEVSLRQLRQCLALSQKKPRLTMKENKLRLEI		Yes	WP_041525001.1	NZ_JXCJ01000002.1	ND	ND	37
WP_069140155.1	39	116	MULTISPECIES: hypothetical protein	Gammaproteobacteria	ITPTLVINTLKLMMLEGYGDWLVTPVERTGDVLVTSAEALKVASMETGICQHLLRGMLSRAQHLPVLACRNGKLILRV	IESenUSA1	No	NA	NZ_CAXOJV010000006.1	IME	yicC	38
WP_172686192.1	939	1023	MobH family relaxase	Vibrio parahaemolyticus	LPPQSDIDAEDAIRLLKEMIKNQKGRWLVGPVIKEDGCLVTSDKALEKVTGECTNLSKSMLRALLASGQRRPRMTIRQGNLRLEV	pVPH2	Yes	WP_014386842.1	NZ_KP791968.1	Plasmid	NA	39
WP_377097462.1	39	116	hypothetical protein	Pseudoalteromonas xiamenensis	ITPTLVINTLKLMMLEGYGDWLVTPVERAADALVTSAEALKVASRETGICQHLLRGTLSRAQRHPALACRDGKLILRV		No	NA	NZ_JBHLYX010000003.1	IME	dusA	40
WP_041408282.1	1	84	MULTISPECIES: hypothetical protein	Gammaproteobacteria	MSRRAEYRRAIKELKVMILLGEGRWLKEKPISCGNKKFIVDGSVLNNVIREHPELNKHILIGFFSSPQRYPLLRYKDRQLTLSL	IMESsW3-18-1	No	NA	NC_008750.1	IME	trmE	41
WP_130268163.1	939	1023	MobH family relaxase	Vibrio vulnificus	LPPQSDIDAEEAIRLLKEMIKNQKGRWLVGPVIKEDGCLVTSDKALEKVIGECTNLSKSMLRALLASGQRRPRMTIRQGNLRLEV		Yes	RZQ97158.1	RBWN01000012.1	ND	ND	42
WP_070382521.1	39	116	MULTISPECIES: hypothetical protein	Gammaproteobacteria	ITPVLVINTLKLMMLEEYGDWLVTPVERTGDALVTSAEALKVASRETGICQHLLRGTLSRAQRHPALACRDGKLILRV		No	NA	NZ_CP016383.1	IME	trmE	43
WP_046127291.1	39	116	MULTISPECIES: hypothetical protein	Gammaproteobacteria	ITPTLVINTLKLMMLEGYGDWLVTPVERAADALVTSAEALKVASRETGICQHLLRGWLSRAQRHPALACRDGKLILRV	IEVchUSA2	No	NA	NZ_MIPA01000024.1	IME	dusA	44
WP_335901454.1	38	116	hypothetical protein	Shewanella algae	SITPTLVINTLKLMMLEEYGDWLVTPVERTGDALVTSAEALKVASRETGICQHLLRGWLSRAQRHPALACRDGKLILRV		No	NA	NZ_JAVMLS010000026.1	IME	trmE	45
WP_347364448.1	980	1064	MobH family relaxase	Vibrio vulnificus	LPPQSDIDAEEAIRLLKEMIKNQKGRWLVGPVIKEDGCLVTSDKALEKVIGECTHLSKSMLRALLASGQRRPRMTIRQGNLWLEV		Yes	WP_347364512.1	NZ_JAODPZ010000012.1	ND	ND	46
WP_209036154.1	39	116	hypothetical protein	Proteus mirabilis	ITPILVINTLKLMMLEEYGDWLVTPVERTGDALVTSAEALKVASRETGICQHLLRGWLSRAQRHPALACRDGKLILRV		No	NA	NZ_JACYFO010000006.1	IME	trmE	47
WP_017085217.1	936	1020	MobH family relaxase	Vibrio splendidus	LPPQSDIDAEEAIRLLKEMIKNHKGRWLVGPVIKEDGCLVTSDKALEKVSGECANLSKSMLRALLASGQRRPRMTIRQGNLRLEV		Yes	OEE59618.1	NZ_AJZI02000041.1	ND	ND	48
WP_334226098.1	39	116	hypothetical protein	Vibrio cholerae	ITPTLVINTLKLMMLEGYGDWLVTPVERAADALVTSAEALKVASRETGICLHLLRGWLSRAQRHPALACRDGKLILRV		No	NA	NZ_JACFTW010000013.1	IME	trmE	49
WP_040552122.1	39	116	hypothetical protein	Rheinheimera nanhaiensis	ITPTLVINTLKLMMLEGHGDWLVTPVERAADALVTSAEALKVASRETGICQHLLRGWLSRAQRHPALACRDGKLILRV		No	NA	NZ_BAFK01000015.1	IME	trmE	50
WP_001090457.1	39	116	MULTISPECIES: hypothetical protein	Gammaproteobacteria	ITPLLVINTLKLMMLEGFGDWLVTPVERAGDALVTSAEALKVASRETGICPHLLLGMLSRAQHRPVLVCKDGKLILRV	PGI1	No	NA	NZ_CP051329.1	IME	trmE	51
WP_274813593.1	39	116	hypothetical protein	Escherichia coli	ITSTLVINTLKLMMLEGYGDWLVTPVERTGDVLVTSAEALKVASMETGICQHLLRGMLSRAQHLPVLACRNGKLILRV		No	NA	NZ_JARBTG020000001.1	IME	yicC	52
WP_032481331.1	1	84	MULTISPECIES: hypothetical protein	Gammaproteobacteria	MSRRAEYRRVIKELKVMILLGEGIWLNEKPISCGNKKFIVDGSVLNNVIREHPELNKHILIGFFSSPQRYPLLRYKDRQLTLSL		No	NA	NZ_CP148134.1	IME	trmE	53
WP_182796758.1	939	1023	MobH family relaxase	Vibrio sp. SG41-7	LPPQSDIDAEEAIRLLKEMIKNQKGRWLVGPVIKEDGCLVTSDKALEKVTGECTNLSKSMLRALLASGQRRPRMTICQGNLRLEV		Yes	WP_182797269.1	NZ_JACJFF010000108.1	ND	ND	54
WP_234203615.1	39	116	hypothetical protein	Photobacterium sp. TLY01	ITPLLVINTLKLMMLEGYGDWLVTSVERTDDALVTDAEALKIASKESGICPYLLRGTLSRAQRFPVLAYREGKLILRV		No	NA	NZ_CP090364.1	IME	dusA	55
WP_208324706.1	932	1009	MobH family relaxase	Modicisalibacter xianhensis	PPKATPERALEMLVEMIRKRSGRWLSGPVLEEGEFLVASDAAIHLLTGEYPELTKTKLQFAIPKYPGLYRKDNKLYLR		No	NA	NZ_SOEC01000015.1	ND	ND	56
WP_110284665.1	1049	1129	MobH family relaxase	Halomonas sp. LBP4	PDTMTAKEALLRLKAMIVRGEGEWLVGSVRRDGDMLVVNDHALDRIGVDYPDLTRNRLRTVVKTHALGISLVGKENKLLVR		Yes	WP_110284786.1	NZ_PDOG01000005.1	ND	ND	57
WP_055052179.1	38	118	MULTISPECIES: hypothetical protein	Vibrio	PENITFSQVIDLLKLMILEGEGDWLAGPVERVGDTLVTSAEALRIASQQTGVSFHLLLGSLSRAQRGPRLVYKHEVIILYL	IEVmeUSA1	No	NA	NZ_MIPM01000073.1	IME	dusA	58
WP_222568615.1	1035	1115	MobH family relaxase	Halomonas sp. DP5N14-9	PDTMTAKEALLRLKAMIIQEEGDWLVGSVRHEGDMLVVNDHALDRIGVDYPDLTRNRLRTVVKTHALGISLVGKENKLLVR		No	NA	NZ_JAHVHR010000008.1	ND	ND	59
WP_209519928.1	38	118	hypothetical protein	Vibrio cholerae	PENITFSQVIDLLKLMILEGEGDWLAGPVERVGDTLVTSAEALLIACQQTGVSFHLLLGSLSRAQRGPRLVYKHEVIILYL		No	NA	NZ_JAGJDT010000023.1	IME	dusA	60
WP_283738610.1	843	922	MobH family relaxase	Alcaligenes faecalis	VPKTITAKQAMQQLIEMMHLGEGRWIASGVRRHGDNLITSDVAFDRIVNDYPGIITRTQLRTQLRYFGGVCRSNEIHLKV	pGB1	Yes	WP_086069315.1	NZ_CP039545.1	Plasmid	NA	61
WP_183168110.1	874	956	MobH family relaxase	Azomonas macrocytogenes	PATLTTERAIAELKNQILCGEGRWLASEVIEQDGYRVTSALALDLIAAYAPENLGKTALRMELTLNSKRPRLYLKQQKLWLKV		Yes	MBB3105470.1	NZ_JACHXI010000030.1	ND	ND	62
WP_089643907.1	39	116	MULTISPECIES: hypothetical protein	Gammaproteobacteria	ITPLLVINTLKLMILEGHGDWLTGPVERQDDSLVTSAEALRVASKDTSINQHLLRGMLSRGQRIPRLTIRGDKLLLFI		No	NA	CP015448.1	IME	yicC	63
WP_162091187.1	843	922	MobH family relaxase	Alcaligenes faecalis	VPKTITAKQAMQQLIEMMHLGEGRWIASGIRRHGDNLIISDVAFDRIVNDYPGIITRTQLRTQLRYFGGVCRSNEIHLKV	pMUB-AF14-1	Yes	WP_086069315.1	NZ_CP048040.1	Plasmid	NA	64
WP_193249744.1	39	116	MULTISPECIES: hypothetical protein	Gammaproteobacteria	ITPTLVINTLKLMMLEGHGDWLTGPVERQDDSLVTSAEALRVASKDTSINQHLLRGMLSRGQRIPRLTIRGDKLLLFI		No	NA	NZ_JAVMLK010000040.1	IME	trmE	65
WP_158641853.1	212	291	hypothetical protein	Candidatus Glomeribacter gigasporarum	SPQVVIEQALGQLAEMMRTGKGRWLVTPVVHQNGGTSTSARCLDRLASEYPGISLVTLRLTLRNLDTPRFALDGDQLILK		Yes	WP_158641855.1	NZ_CAFB01000069.1	ND	ND	66
WP_075881788.1	1050	1130	MobH family relaxase	Vreelandella massiliensis	SSIQTTEDAVKELANQMRRGRGRWLTATLHHEGDMRRISDVVLGNIREENPALTPAAIKREMRRSGQANGIERRNRQIFVK		Yes	WP_075881873.1	NZ_LT699746.1	ND	ND	67
WP_095463402.1	37	116	hypothetical protein	Vibrio cholerae	ENIPLSQVIDLLKLMILEGEGDWLVGPVERVGDTLVTSAKALRIASQQTGVSYHLLLGSLSRAQRGPRLSCKGDMLTLNI	IMEVchUSA3	No	NA	NZ_QEBI01000053.1	IME	dusA	68
WP_033929090.1	38	118	hypothetical protein	Vibrio cholerae	PENITFSQVIDLLKLMILEGEGDWLAGPVERVGDTLVTSAEALLIASQQTGVSFHLLLGSLSRAQRGPRLVYKHEVIILYL		No	NA	NZ_JSTD01000059.1	IME	dusA	69
WP_125890159.1	821	900	MobH family relaxase	Pseudomonas luteola	KGATPQQCLEQLAQMIRQGYGRWIPGTIHRSKRGYSLGVECLDLINNDCPEVKRRDLERLLRSSRAIKALGLKKEGDQII		No	NA	NZ_RHRV01000055.1	ND	ND	70
WP_150345718.1	820	893	MobH family relaxase	Pseudomonas luteola	SDSASPEQCLEELFEMIMRGYGRWLPDTLRKTKKGIAAGIACLDMVSADYPNIRRKDLEKALRYIIRKKTARYE	punnamed1	Yes	WP_019365361.1	NZ_CP044084.1	Plasmid	NA	71
WP_044127794.1	37	116	hypothetical protein	Vibrio cholerae	ENIPLSQVIDLLKLMILEGEGDWLVGPVERVGDTLVTSAKALRIASQQTGVSYHLLLGSLSRAQRGPRLSCKGYMLTLNI	IEVchChn1	No	NA	NZ_VSHQ01000015.1	IME	dusA	72
WP_002046249.1	37	116	hypothetical protein	Vibrio cholerae	ENIPLSQVIDLLKLMILEGEGDWLVGPVERVGDTLVTSAKALRIASQQTGMSYHLLLGSLSRAQRGPRLSCKRDMLTLNI	IEVchBan1	No	NA	NZ_KB662834.1	IME	dusA	73
WP_312601689.1	816	889	MULTISPECIES: MobH family relaxase	Pseudomonas	SDSASPEQCLEELFEMIMRGYGRWLPDTLRKTKKGIAAGIACLDMVSADYPNIRRKDLEKALRYIIRKKTARYD		No	NA	NZ_DALZQD010000013.1	ND	ND	74
WP_312510258.1	815	888	MobH family relaxase	Pseudomonas luteola	SDRATPEQCLEELFQMIIRGYGRWLPDTLRRTSKGLAAGVECLDMISAEYSTIRRKDLEKALRYIVRKKRTDYD		No	NA	NZ_DALZKK010000013.1	ND	ND	75
WP_145145279.1	829	900	MobH family relaxase	Pseudomonas duriflava	SATPQQCLEELFEMIIRGYGRWLPDTLRKTKKGIAAGIACLDMVSADYPTIRRKDLEKALRYIIRKKTARYD		No	NA	NZ_VLKY01000019.1	ND	ND	76
WP_187551052.1	2	85	MULTISPECIES: hypothetical protein	Providencia	KIITIEDAIKELKNQIAIGSGSLLVGDVNVEYDNQVLVTSGYALDEILKNEHLNAHKIMLRAMLNAYRGPRALYSRAENKIFLI		No	NA	CP109846.1	IME	yicC	77
WP_150345827.1	820	891	MobH family relaxase	Pseudomonas luteola	SATPEQCLGELFEMIMRGYGRWLPDTLRKTKKGIAAGIACLDMVSADYPNIRRKDLEKALRYIIRKKTARYE	punnamed1	Yes	QEU26287.1	CP044084.1	Plasmid	NA	78
WP_286788118.1	819	890	MULTISPECIES: MobH family relaxase	unclassified Pseudomonas	SATPEQCLGELFEMIMRGYGRWLPDTLRKTKKGIAAGIACLDMVSADYPNIRRKDLEKALRYIIRKKTARYD		No	NA	NZ_DAMDIN010000026.1	ND	ND	79
WP_000091004.1	1	84	MULTISPECIES: hypothetical protein	Gammaproteobacteria	MSRRAEYRRAIKELKVMILLGEGRWLNEKPISCGNKKFIVDGSVLNNVIREHPELNKHILIGFFSSPQRYPLLRYKDRQLTLSL	GI-15	No	NA	NZ_ACHZ01000008.1	IME	trmE	80
WP_122044491.1	824	901	MobH family relaxase	Pseudomonas sp. LTJR-52	GVTAEQCLEQLAQMIRQGYGRWIPGTVHKTKMGNAVGIECLDLIGFDYANIKRRDLQRLMLKSARVKAIGLKRDGNLI		Yes	AYN96817.1	CP033105.1	ND	ND	81
WP_140305686.1	2	85	hypothetical protein	Vibrio parahaemolyticus	KIITVEDAIKELKKQIAIGSGSLLVGGVNIEYDNQVLVTSGDALDEILKNEHLNAHKIMLRAMLNTHRGPRALYSRTENKLFLI		No	NA	NZ_NNEV01000015.1	ND	ND	82
WP_273799404.1	1	84	MULTISPECIES: hypothetical protein	Gammaproteobacteria	MSKRAEYRRAIKELKVMILLGEGRWLNEKPISCGNKKFIVDGSVLNNVIREHPELNKHILIGFFSPPQRYPLLRYKDRQLTLSL	SGI1	No	NA	NZ_CP007581.1	IME	trmE	83
WP_193092787.1	1067	1147	MobH family relaxase	Halomonas colorata	SSIQTEDEAVDELIRQIKQGEGRWLTTRVETVGRERRVSDAVLENVRHENPAMTRMILVAAIRRLSSKGIYRGKGRIIVTL		No	NA	NZ_JABUZA010000059.1	ND	ND	84
WP_052703868.1	1289	1368	MobH family relaxase	Halomonas sp. KO116	SLSAHDALSRLRSMILVGEGEWLAGSVSKEGEGYSTSDLCLEKVVKDNPELSRAMLRNALRASTDLKMAVVAKDKRIFVK	punnamed2	Yes	WP_035564288.1	NZ_CP011054.1	Plasmid	NA	85
WP_140104280.1	2	85	hypothetical protein	Vibrio parahaemolyticus	KIITIEDAIKELKNQIAIGSGSLLVGEVNVEYDNQVLVTSGDALDEILKNKDLNAHKIMLRAMLNVYRGPRALYSRTENKIFLI		No	NA	NZ_NNDT01000014.1	IME	yicC	86
WP_257888048.1	2	85	MULTISPECIES: hypothetical protein	Vibrio	KIITIEDAIKELKNQIAIGSGSLLVGEVNIEYDNQVLVTSGDALDEILKNKDLNAHKIMLRAMLNVYRGPRALYSRTENKIFLI		No	NA	NZ_JAWOVM010000038.1	IME	dusA	87
WP_258633422.1	12	90	MULTISPECIES: hypothetical protein	Vibrio harveyi group	IEELKIQMIRGRGPWLVGRVSLEYEGKVIVVSGKALELMLEKTEPILSMIHVRATIIAGQRRNPFLLYSKEYEKLFLII		No	NA	ABNSBU010000009.1	IME	dusA	88
WP_095467696.1	12	90	hypothetical protein	Vibrio cholerae	LEELKIQMIRGIGPWLVGNVSLEYEGKVIVASGKALEIMLEKTDSMWSMIHVRATIISAQRRSPFLLYSKEYGKLFLII	IEVchUSA5	No	NA	NZ_NMTM01000021.1	IME	dusA	89
WP_193248696.1	12	90	hypothetical protein	Vibrio navarrensis	LEELKIQMIRGIGPWLVGNVSLEYEGKVIVASGKALEIMLEKTDSMWSMIHVRATIISAQRRSPFLLYSKEYEKLFLII		No	NA	NZ_MPKD01000036.1	ND	ND	90
WP_148534090.1	12	90	MULTISPECIES: hypothetical protein	Vibrio	LEELKIQIIRGRGPWLVGRVSLEYEGKVIVVSGKALELMLEKTESILSMIHVRATIIAGQRRNPFLLYSKEYEKLFLII		No	NA	NZ_VSIL01000013.1	IME	dusA	91
WP_258517235.1	12	90	hypothetical protein	Vibrio parahaemolyticus	LEELKIQMIRGRGPWLVGRVSLEYEGKVIVTSGKALELMLEKTESILSMIHVRATIIAGQRRNPFLLYSKEYEKLFLII		No	NA	NZ_JANFSX010000041.1	IME	dusA	92
WP_225484599.1	11	89	hypothetical protein	Vibrio vulnificus	LEELKIQMIRGKGLWLVGNVSLEYEGKVIVASGKALRVMLEKTESIWSMIHVRATIISAQRRSPFLLYSKEYEKLFLII		No	NA	NZ_JAERIA010000021.1	IME	dusA	93
WP_080750490.1	1075	1144	MobH family relaxase	Comamonas testosteroni	IERAFQRLIEMIKAGNGPWLASAPIREGEKLLVDKRTLQLMTNDLIGVELMTVHFKMSSFGFKVRENQLI	punnamed1	Yes	WKL18830.1	CP129673.1	Plasmid	NA	94
WP_130243105.1	12	90	hypothetical protein	Vibrio vulnificus	LEELKIQMIRGRGPWLVGRVSLEYEGKVIVASGKALELMLEKTESILSMIHVRATIISGQRRNPFLLYSKEYEKLFLII	IEVvuUSA1	No	NA	NZ_RBZL01000019.1	IME	dusA	95
WP_207383473.1	1041	1110	MobH family relaxase	Comamonas thiooxydans	IERAFQRLIEMIKAGNGPWLASAPICEGEKLLVDKRTLQLMTNDLIGVELMTVHFKMSSFGFKVRENQLI		Yes	KGH14375.1	NZ_AWTO01000156.1	ND	ND	96
WP_171392588.1	11	89	hypothetical protein	Vibrio mediterranei	LEELKIQMIRGKGLWLVGNVSLEYEGKVIVASGKALRVMLEKTESIWSMIHVRATIIAGQRRNPFLLYSKEYEKLFLII		No	NA	NZ_VTXU01000037.1	IME	dusA	97
WP_161427586.1	12	90	MULTISPECIES: hypothetical protein	unclassified Vibrio	LEELKIQMIRGRGPWLVGRVSLEYEGKVIVASGKTLEVMLEKTDSMWSMIHVRATIISAQRRSPFLLYSKEYEKLFLII		No	NA	ABJAWW010000018.1	IME	dusA	98
WP_229626192.1	12	90	hypothetical protein	Vibrio parahaemolyticus	LEELKIQMIRGRGPWLVGRVSLEYEGKVIVASGKALELMLEKTESILSMIHVRATIIAGQRRNPFLLYSKEYEKLFLII		No	NA	NZ_CAJNZW010000017.1	IME	dusA	99
WP_063297092.1	761	831	MobH family relaxase	Pseudovibrio sp. Ad37	IRDLKEMVIAREGRWLRSNVQIEGNDLITSADALKEIIKESPSLRRFQLEHLLVEAGIVLDSENNTLRLKV		No	NA	NZ_LMCF01000103.1	ND	ND	100
WP_239912451.1	12	90	hypothetical protein	Vibrio harveyi	LEELKRQMIRGRGPWLVGRVSLEYEGKVIVASGKALELMLEKTESKLSMIHVRATIIAGQRRNPFLLYSKEYEKLFLII		No	NA	NZ_CP118582.1	IME	dusA	101
WP_258483986.1	12	90	hypothetical protein	Vibrio alginolyticus	LEELKIQMIRGRGPWLVGRVSLEYEGKVIVVSGKTLELMLEKTQSILSMIHVRATIIAGQRRNPFLLYSKEYEKLFLII		No	NA	NZ_JAMQVT010000043.1	IME	dusA	102
WP_038231356.1	12	90	hypothetical protein	Vibrio sp. ER1A	LEEIKIQMIRGRGPWLVGRVSLEYEGKVIVASGKVLELMLEKTESILSMIHVRATIIAGQRRNPFLLYSKEYEKLFLII		No	NA	NZ_JPJA01000101.1	ND	ND	103
WP_011872892.1	907	989	MULTISPECIES: MobH family relaxase	Gammaproteobacteria	LPSGVTPQKALQMLKDMIQKRSGRWLVTPVLEEDGCLVTSDKAFDMIAGENIGISKHILCGMLSRAQRRPLLKKRQGKLYLEV	pVCR94	Yes	WP_001447712.1	NZ_CP033514	Plasmid	NA	104
WP_392465629.1	12	90	hypothetical protein	Shewanella sp. yb_14	LEELKIQMIRRRGPWLVGRVSLEYEGKVIVVSGKALELMLEKTQSILSMIHVRATIIAGQRRNPFLLYSKEYEKLFLII		No	NA	NZ_JBICJX010000057.1	IME	dusA	105
WP_284190992.1	12	90	hypothetical protein	Vibrio zhanjiangensis	LEELKIQMIRGRGPWLVGRVSLEYEGKVIVASGKSLELMLEKTESILSMIHVRATIIAGQRRNPFLLYSKEYEKLFLII		No	NA	NZ_BSPW01000019.1	IME	dusA	106
WP_029789947.1	12	90	hypothetical protein	Vibrio harveyi	LEEIKIQMIRGRGPWLVGRVSLEYEGKVIVASGKALELMLEKTESILSMIHVRATIIAGQRRNPFLLYSKEYEKLFLII		No	NA	NZ_AYKI01000032.1	IME	dusA	107
WP_031841453.1	12	90	hypothetical protein	Vibrio parahaemolyticus	LEEIKIQMIRGRGSWLVGRVSLEYEGKVIVASGKALELMLEKTESILSMIHVRATIIAGQRRNPFLLYSKEYEKLFLII	IEVpaBan1a	No	NA	NZ_AVPX01000004.1	IME	dusA	108
WP_148495421.1	12	90	MULTISPECIES: hypothetical protein	Vibrio	LEELKIQMIRGRGPWLVGRVSLEYEGKVIVANGKTLEIMLEKTDSMWSMIHVRATIISAQRRSPFLLYSKEYEKLFLII	IEVchN2817	No	NA	NZ_VSIM01000004.1	IME	dusA	109
WP_155485391.1	12	90	hypothetical protein, partial	Vibrio harveyi	LEELKRQMIRGRGPWLVGRVSLEYEEKVIVASGKALELMLEKTESKLSMIHVRATIIAGQRRNPFLLYSKEYEKLFLII		No	NA	NZ_JPTR01000363.1	ND	ND	110
WP_136550801.1	938	1009	MobH family relaxase	Hydrocarboniclastica marina	KELVEQMLVGEGGWLIGFKKTDDAISVSDRVVDRIALDEPMASKRLLKQYFWLAADAKGYHWDFSGNLLTLK	psoil36-7	Yes	WP_136550762.1	NZ_CP031094.1	Plasmid	NA	111
WP_225489795.1	12	90	hypothetical protein	Vibrio vulnificus	LEEIKIQMIRGRGPWLVGRVSLEYEGKVIMASGKALELMLEKTESILSMIHVRATIIAGQRRNPFLLYSKEYEKLFLII		No	NA	NZ_JAERHS010000019.1	IME	dusA	112
WP_086482514.1	12	90	MULTISPECIES: hypothetical protein	Vibrio	LEELKIQMIRGIGPWLVGNVSLEYEGKVIVANGKTLEIMLEKTDSMWSMIHVRATIISAQRRSPFLLYSKEYEKLFLII	IEVpaChn1	No	NA	NZ_MRWI01000013.1	IME	dusA	113
WP_148536085.1	12	90	hypothetical protein	Vibrio cholerae	LEELKIQMIRGRGPWLVGNVSLEYEGKVIVANGKTLEIMLEKTDSMWSMIHVRATIISAQRRSPFLLYSKEYEKLLLII	IEVchN2708	No	NA	NZ_VSFQ01000013.1	IME	dusA	114
WP_017788955.1	12	90	MULTISPECIES: hypothetical protein	Vibrio	LEELKIQMIRGRGPWLVGRVSLEYEGKVIVVSGKALELMLEKTESILSMIHVRATIIAGQRRNPFLLYSKEYEKLFLII	IEVchBra2	No	NA	NZ_JAEMFJ010000016.1	IME	dusA	115
WP_264180102.1	1	83	hypothetical protein	Enterobacter cloacae	MPSGVTPQKALQMLKDMIQKRSGRWLVTPVLEEDGCLVTSDKAFDMIAGENIGISKHILCGMLSRAQRRPLLKKRQGKLYLEV	pEC-NDM1-RUN	Yes	pseudo	NZ_MW464182.1	Plasmid	NA	117
WP_387489105.1	899	981	MobH family relaxase	Photorhabdus sp. RM96S	LPSGVTPQKAIQMLKDMIQKRSGRWLVTPVLEEDGCLVTSDKAFDMIAGENIGISKHILGGMLSRAQRRPLLKKRQGKLYLEV		Yes	WP_387489178.1	NZ_JBHFKT010000002.1	ND	ND	118
WP_387632653.1	903	985	MobH family relaxase	Photorhabdus sp. RM322S	LPSGVTPQKALQMLKDMIQTRSGRWLVTPVLEEDGCLVTSDKAFDMIAGENIGISKHILCGMLSRAQRRPLLKKRQGKLYLEV		Yes	WP_387632685.1	NZ_JBHFKW010000041.1	ND	ND	119
WP_100103821.1	748	830	MobH family relaxase	Candidatus Hamiltonella defensa	LPSGVTPQKAIQMLKDMIQKRSGRWLVTPVLEEDGCLVTSDKAFDMIAGENTGISKHILCGLLSRAQRRPLLKKRQGKLYLEV	pHDA2C.2	No	NA	CP017608.1	Plasmid	NA	120
WP_176453579.1	904	986	MULTISPECIES: MobH family relaxase	Enterobacteriaceae	LPPGVTPEKAILILKDMIQKRSGRWLVTPVLEEDGCLVTSDKAFDMIAGENIGINKHILCGMLSRAQKRPLLKKRQGKLYLEV	pKHM-1	Yes	BAS21752.1	AP014939.1	Plasmid	ND	121
WP_051477307.1	904	986	MobH family relaxase	Photorhabdus khanii	LPPGVTPEKAILILKDMILKRSGRWLVTPVLEEDGCLVTSDKAFDMIAGENIGINKHILCGMLSRAQKRPLLKKRQGKLYLEV		Yes	WP_165577085.1	NZ_AYSJ01000008.1	ND	ND	122
WP_100097194.1	749	831	MobH family relaxase	Candidatus Hamiltonella defensa	LPSGVTPQKAIQMLKDMIQKRSGRWLVTPVLEEDGCLVTSDKAFEMIAGENTGISKHILCGLLSRAQRRPLLKKRQGKLYLEV	pHDZA17.1	Yes	WP_193432662.1+I178	NZ_CP017614.1	Plasmid	ND	123
WP_021326572.1	903	985	MobH family relaxase	Photorhabdus temperata	LPSGVTPQKAILILKDMIQKRSGRWLVTPVLEEDGCLVTSDKAFDMIAGENIGISKHILCGMLSRAQKRPLLKKRQGKLYLEV		Yes	EQB98035.1	NZ_AUXQ01000103.1	ND	ND	124
WP_140907204.1	902	984	MULTISPECIES: MobH family relaxase	unclassified Shewanella	LPPGVTPEKAILILKDMIQKRSGRWLVTPVLEEDGCLVTSDKAFDMIAGENIGIKKHILCGMLSRAQKRPLLKKREGKLYLEV	pSX2_LC6	Yes	QQK62704.1	CP043904.1	Plasmid	ND	125
WP_241177989.1	74	156	hypothetical protein	Citrobacter freundii	LPPGVTPEKAILILKEMIQKRSGRWLVTPVLEEDGCLVTSDKAFDMIAGENIGINKHILCGMLSRAQKRPLLKKRQGKLYLEV		No	NA	NZ_JAKWAK010000023.1	ND	ND	126
WP_210146615.1	904	986	MULTISPECIES: MobH family relaxase	Gammaproteobacteria	LPPGVTPEKAILILKDMIQKRSGRWLVTPVLEENGCLVTSDKAFDMIAGENIGIKKHILCGMLSRAQKRPLLKKRQGKLYLEV		Yes	WP_161783458.1	NZ_JAECNE010000007.1	ND	ND	127
WP_342187986.1	907	989	MULTISPECIES: MobH family relaxase	Shewanella	LPSGVTPEKALLMLKDMIQKRSGRWLVTPVLEEDGCLVTSVKAFDMIAGENVGISKHILYGLLSRAQRRPLLKKRQGKLYLEV	pRA1	Yes	WP_012766286.1	NC_012885.1	Plasmid	NA	128
